# Rett syndrome lifespan extension in mice via AI-guided ADAR editing

**DOI:** 10.64898/2026.06.23.734060

**Authors:** Yiannis A. Savva, Brian J. Booth, Lucia Shumaker, Rachael Fasnacht, Stephen M. Burleigh, Yue Jiang, Yingxin Cao, Brian Johnson, Lina R. Bagepalli, Forrest Golic, Nicole Enger, Rachel Feiring, Andrew Sadowski, Scott Rich, Anupama Lakshmanan, Nikita Milani, Eric M. Chadwick, Collin Hauskins, Melissa G. Works, David J. Huss, Adrian W. Briggs, Alison A. VanSchoiack

**Affiliations:** Shape Therapeutics, 700 Dexter Avenue N, 98109 Seattle WA

## Abstract

Rett syndrome is a severe neurodevelopmental disorder primarily caused by mutations in the *MECP2* gene. A significant subset of severe cases are driven by nonsense mutations that generate premature stop codons, leading to loss of functional MeCP2 protein. Here, we describe a novel therapeutic strategy that uses endogenous adenosine deaminase acting on RNA (ADAR) enzymes to correct the R168X mutation at the RNA level. Using generative artificial intelligence trained on large empirical datasets, we engineered guide RNAs (gRNAs) that recruit endogenous ADAR to convert the mutant stop codon (UGA) into a tryptophan (UGG) to restore full-length MeCP2. Once incorporated into an optimized expression system based on endogenous small nuclear RNA regulatory elements and packaged into adeno-associated virus, these gRNAs enabled precise RNA editing at the target site with minimal off-target activity across the transcriptome while restoring full-length MeCP2 protein expression in patient-derived induced pluripotent stem cell neurons. Delivered intravenously to an R168X mouse model, the gRNAs achieved ~70% targeted RNA editing and substantially restored MeCP2 throughout the brain resulting in markedly improved Rett-like phenotypes and significantly extended lifespan. These findings demonstrate that AI-guided ADAR-mediated RNA editing is a precise and efficient technology for correcting nonsense mutations, with therapeutic potential for Rett syndrome and other genetic diseases.
