## Supplementary material for "Rett syndrome lifespan extension in mice via AI-guided ADAR editing": Table S2

Endpoint	Test	Group_1	Group_2	Statistic	p_raw	p_holm	Comparison
Survival	Log-rank	Vehicle	MECP2-02	13.560261214626976	0.0002310249434786101	0.0006930748304358302	Vehicle vs MECP2-02
Survival	Log-rank	Vehicle	MECP2-03	18.298481221776203	1.888576763185387e-05	9.943253645905705e-05	Vehicle vs MECP2-03
Survival	Log-rank	Vehicle	MECP2-04	18.114533987047956	2.0800765845590477e-05	9.943253645905705e-05	Vehicle vs MECP2-04
Survival	Log-rank	MECP2-02	MECP2-03	5.862925138716351	0.015463075063333791	0.030684379249337815	MECP2-02 vs MECP2-03
Survival	Log-rank	MECP2-02	MECP2-04	18.54751778332162	1.657208940984284e-05	9.943253645905705e-05	MECP2-02 vs MECP2-04
Survival	Log-rank	MECP2-03	MECP2-04	5.876741500178957	0.015342189624668908	0.030684379249337815	MECP2-03 vs MECP2-04
Survival	Cox PH (penalized)	Vehicle	MECP2-02	0.12137559707897518	0.002880391513449169	0.008641174540347508	Vehicle vs MECP2-02
Survival	Cox PH (penalized)	Vehicle	MECP2-03	0.0946214702618065	0.0007102427368155675	0.004261456420893405	Vehicle vs MECP2-03
Survival	Cox PH (penalized)	Vehicle	MECP2-04	0.07407859234825476	0.0010380656985229325	0.004721780053762091	Vehicle vs MECP2-04
Survival	Cox PH (penalized)	MECP2-02	MECP2-03	0.3124085563084804	0.02835213281887451	0.05670426563774902	MECP2-02 vs MECP2-03
Survival	Cox PH (penalized)	MECP2-02	MECP2-04	0.07108141752393053	0.0009443560107524182	0.004721780053762091	MECP2-02 vs MECP2-04
Survival	Cox PH (penalized)	MECP2-03	MECP2-04	0.2925809451429482	0.03953077981950264	0.05670426563774902	MECP2-03 vs MECP2-04
Survival	RMST	Vehicle	MECP2-02	39.31111111111109	1.1864050550869365e-06	3.5592151652608095e-06	Vehicle vs MECP2-02
Survival	RMST	Vehicle	MECP2-03	73.89999999999999	2.6829636290415237e-09	1.0731854516166095e-08	Vehicle vs MECP2-03
Survival	RMST	Vehicle	MECP2-04	115.35714285714288	0.0	0.0	Vehicle vs MECP2-04
Survival	RMST	MECP2-02	MECP2-03	34.5888888888889	0.008891407491111059	0.008891407491111059	MECP2-02 vs MECP2-03
Survival	RMST	MECP2-02	MECP2-04	76.04603174603179	2.220446049250313e-16	1.1102230246251565e-15	MECP2-02 vs MECP2-04
Survival	RMST	MECP2-03	MECP2-04	41.457142857142884	0.0017325429065262465	0.003465085813052493	MECP2-03 vs MECP2-04
Phenotype: General_phenotype_score	LME (treatment x time)	Vehicle	MECP2-02	-0.07764874175193345	0.00025900358248827316	0.0012950179124413658	Vehicle vs MECP2-02
Phenotype: General_phenotype_score	LME (treatment x time)	Vehicle	MECP2-03	-0.09404200647805307	6.020272678214076e-07	3.6121636069284458e-06	Vehicle vs MECP2-03
Phenotype: General_phenotype_score	LME (treatment x time)	Vehicle	MECP2-04	-0.07644579910867584	0.0011058234893529533	0.004423293957411813	Vehicle vs MECP2-04
Phenotype: General_phenotype_score	LME (treatment x time)	MECP2-02	MECP2-03	-0.015547196047514297	0.3991900378926516	1.0	MECP2-02 vs MECP2-03
Phenotype: General_phenotype_score	LME (treatment x time)	MECP2-02	MECP2-04	0.00397842620901674	0.9198106590478436	1.0	MECP2-02 vs MECP2-04
Phenotype: General_phenotype_score	LME (treatment x time)	MECP2-03	MECP2-04	0.018740793336611078	0.6506747689267521	1.0	MECP2-03 vs MECP2-04
Phenotype: Mobility	LME (treatment x time)	Vehicle	MECP2-02	-0.03346810641893971	0.04067278571963924	0.2033639285981962	Vehicle vs MECP2-02
Phenotype: Mobility	LME (treatment x time)	Vehicle	MECP2-03	-0.03354569122867864	0.018076271023568607	0.10845762614141163	Vehicle vs MECP2-03
Phenotype: Mobility	LME (treatment x time)	Vehicle	MECP2-04	-0.03370500342065746	0.047078485905179754	0.2033639285981962	Vehicle vs MECP2-04
Phenotype: Mobility	LME (treatment x time)	MECP2-02	MECP2-03	-0.00037821569304993374	0.9627297818214393	1.0	MECP2-02 vs MECP2-03
Phenotype: Mobility	LME (treatment x time)	MECP2-02	MECP2-04	-0.0002389611234607786	0.9865424845103239	1.0	MECP2-02 vs MECP2-04
Phenotype: Mobility	LME (treatment x time)	MECP2-03	MECP2-04	-0.00010685669693656392	0.9927602414660867	1.0	MECP2-03 vs MECP2-04
Phenotype: Gait	LME (treatment x time)	Vehicle	MECP2-02	-0.007039651503764744	0.6204058308746654	1.0	Vehicle vs MECP2-02
Phenotype: Gait	LME (treatment x time)	Vehicle	MECP2-03	-0.011020418604523843	0.2791023982785532	1.0	Vehicle vs MECP2-03
Phenotype: Gait	LME (treatment x time)	Vehicle	MECP2-04	-0.0028042774277465226	0.806541027962002	1.0	Vehicle vs MECP2-04
Phenotype: Gait	LME (treatment x time)	MECP2-02	MECP2-03	-0.003738867646796701	0.7416458431777253	1.0	MECP2-02 vs MECP2-03
Phenotype: Gait	LME (treatment x time)	MECP2-02	MECP2-04	0.0031005707201303668	0.652997546206642	1.0	MECP2-02 vs MECP2-04
Phenotype: Gait	LME (treatment x time)	MECP2-03	MECP2-04	0.007750988546296483	0.3939354260390773	1.0	MECP2-03 vs MECP2-04
Phenotype: Hindlimb_Clasping	LME (treatment x time)	Vehicle	MECP2-02	0.0033490923209701525	0.9895981129109915	1.0	Vehicle vs MECP2-02
Phenotype: Hindlimb_Clasping	LME (treatment x time)	Vehicle	MECP2-03	-0.004023963406727481	0.9875144932995891	1.0	Vehicle vs MECP2-03
Phenotype: Hindlimb_Clasping	LME (treatment x time)	Vehicle	MECP2-04	-0.007257967466888917	0.4644387712442498	1.0	Vehicle vs MECP2-04
Phenotype: Hindlimb_Clasping	LME (treatment x time)	MECP2-02	MECP2-03	-0.006920663719168045	0.5715908102061789	1.0	MECP2-02 vs MECP2-03
Phenotype: Hindlimb_Clasping	LME (treatment x time)	MECP2-02	MECP2-04	-0.011176918539283551	0.9638023748482377	1.0	MECP2-02 vs MECP2-04
Phenotype: Hindlimb_Clasping	LME (treatment x time)	MECP2-03	MECP2-04	-0.0014836037104594248	0.8798324366070147	1.0	MECP2-03 vs MECP2-04
Phenotype: Tremor	LME (treatment x time)	Vehicle	MECP2-02	-0.027809414416053953	0.08382995257621335	0.48639245463018993	Vehicle vs MECP2-02
Phenotype: Tremor	LME (treatment x time)	Vehicle	MECP2-03	-0.023712902910043063	0.08106540910503165	0.48639245463018993	Vehicle vs MECP2-03
Phenotype: Tremor	LME (treatment x time)	Vehicle	MECP2-04	-0.013677684763435598	0.45722484585950196	1.0	Vehicle vs MECP2-04
Phenotype: Tremor	LME (treatment x time)	MECP2-02	MECP2-03	0.003938704503929182	0.6532324741730023	1.0	MECP2-02 vs MECP2-03
Phenotype: Tremor	LME (treatment x time)	MECP2-02	MECP2-04	0.013660047920804339	0.3109688035224111	1.0	MECP2-02 vs MECP2-04
Phenotype: Tremor	LME (treatment x time)	MECP2-03	MECP2-04	0.00935427876107729	0.41658877832869146	1.0	MECP2-03 vs MECP2-04
Phenotype: General_Condition	LME (treatment x time)	Vehicle	MECP2-02	-0.01094348450586835	0.3714207163168557	1.0	Vehicle vs MECP2-02
Phenotype: General_Condition	LME (treatment x time)	Vehicle	MECP2-03	-0.018629040819760887	0.05848331677059176	0.29241658385295877	Vehicle vs MECP2-03
Phenotype: General_Condition	LME (treatment x time)	Vehicle	MECP2-04	-0.015128430123253616	0.03690598403594633	0.221435904215678	Vehicle vs MECP2-04
Phenotype: General_Condition	LME (treatment x time)	MECP2-02	MECP2-03	-0.007670237343062762	0.9310429754337991	1.0	MECP2-02 vs MECP2-03
Phenotype: General_Condition	LME (treatment x time)	MECP2-02	MECP2-04	-0.0040943111737131565	0.7006501439344408	1.0	MECP2-02 vs MECP2-04
Phenotype: General_Condition	LME (treatment x time)	MECP2-03	MECP2-04	0.0037750389196443144	0.13450698314959858	0.5380279325983943	MECP2-03 vs MECP2-04
Phenotype: Weight	LME (treatment x time)	Vehicle	MECP2-02	0.048553088423027475	0.14751046438354343	0.5900418575341737	Vehicle vs MECP2-02
Phenotype: Weight	LME (treatment x time)	Vehicle	MECP2-03	0.07680204631139828	0.01346210077424052	0.08077260464544311	Vehicle vs MECP2-03
Phenotype: Weight	LME (treatment x time)	Vehicle	MECP2-04	-0.0025274611269289833	0.9402426235969571	0.9402426235969571	Vehicle vs MECP2-04
Phenotype: Weight	LME (treatment x time)	MECP2-02	MECP2-03	0.02811894250332111	0.4458077515751875	0.891615503150375	MECP2-02 vs MECP2-03
Phenotype: Weight	LME (treatment x time)	MECP2-02	MECP2-04	-0.05713140983713389	0.17655420409172762	0.5900418575341737	MECP2-02 vs MECP2-04
Phenotype: Weight	LME (treatment x time)	MECP2-03	MECP2-04	-0.08194946401213948	0.029527317046915275	0.14763658523457637	MECP2-03 vs MECP2-04
Phenotype: Weight_Percent	LME (treatment x time)	Vehicle	MECP2-02	1.177972692716712	0.01609102935985451	0.08045514679927256	Vehicle vs MECP2-02
Phenotype: Weight_Percent	LME (treatment x time)	Vehicle	MECP2-03	1.5243166725145556	0.01010753902561253	0.060645234153675176	Vehicle vs MECP2-03
Phenotype: Weight_Percent	LME (treatment x time)	Vehicle	MECP2-04	0.27008091885302427	0.6942487199725551	1.0	Vehicle vs MECP2-04
Phenotype: Weight_Percent	LME (treatment x time)	MECP2-02	MECP2-03	0.34829073554713963	0.979142727312087	1.0	MECP2-02 vs MECP2-03
Phenotype: Weight_Percent	LME (treatment x time)	MECP2-02	MECP2-04	-0.9452119040803224	0.9397907598454267	1.0	MECP2-02 vs MECP2-04
Phenotype: Weight_Percent	LME (treatment x time)	MECP2-03	MECP2-04	-1.298498866168962	0.9294335640275685	1.0	MECP2-03 vs MECP2-04
RNA Editing	Mann-Whitney U	Vehicle	MECP2-02		0.01945103333136247	0.07780413332544989	Vehicle vs MECP2-02
RNA Editing	Mann-Whitney U	Vehicle	MECP2-03		0.01945103333136247	0.07780413332544989	Vehicle vs MECP2-03
RNA Editing	Mann-Whitney U	Vehicle	MECP2-04		0.01945103333136247	0.07780413332544989	Vehicle vs MECP2-04
RNA Editing	Mann-Whitney U	MECP2-02	MECP2-03		0.007936507936507936	0.047619047619047616	MECP2-02 vs MECP2-03
RNA Editing	Mann-Whitney U	MECP2-02	MECP2-04		0.007936507936507936	0.047619047619047616	MECP2-02 vs MECP2-04
RNA Editing	Mann-Whitney U	MECP2-03	MECP2-04		0.6904761904761905	0.6904761904761905	MECP2-03 vs MECP2-04
